# Glutamine Synthetase-1 induces autophagy-lysosomal degradation of huntingtin aggregates and ameliorates animal motility in a *Drosophila* model for Huntington’s disease

**DOI:** 10.1101/618629

**Authors:** Luisa Vernizzi, Chiara Paiardi, Giusimaria Licata, Teresa Vitali, Stefania Santarelli, Martino Raneli, Vera Manelli, Manuela Rizzetto, Mariarosa Gioria, Maria E. Pasini, Daniela Grifoni, Maria A. Vanoni, Cinzia Gellera, Franco Taroni, Paola Bellosta

## Abstract

Glutamine Synthetase1 (GS1) is an enzyme that catalyzes the ATP-dependent synthesis of L-glutamine from L-glutamate and ammonia as a key element of the glutamate glutamine cycle, a complex physiological process occurring between glia and neurons, necessary to control the homeostasis of glutamate. Using a *Drosophila* model for Huntington’s disease, we report that expression of GS1 in neurons ameliorates the motility defects of animals expressing the mutant *Httex1-Q93* form of the *huntingtin* gene. At the cellular level, expression of GS1 increases the basal level of autophagy and significantly reduces the size of the toxic Htt-Q93 protein aggregates. In addition, we found that expression of GS1 prevents TOR localization at the lysosomal membrane and reduction in the phosphorylation of its effector S6K. This study reveals a novel function for GS1 in neurons linking its activity to the inhibition of TOR signaling and autophagy. The identification of novel pharmacological regulators of autophagy is of particular interest considering its beneficial role in controlling neuronal health and counteracting the detrimental effects of toxic aggregates of proteinopathies including Huntington’s disease.
