## supplemental table 1 for "Glutamine Synthetase-1 induces autophagy-lysosomal degradation of huntingtin aggregates and ameliorates animal motility in a *Drosophila* model for Huntington’s disease"

### Sheet: Paper
Figure 1M
GFP analysis ADULT's EYES
One-Way ANOVA
Number of families	1
Number of comparisons per family	6
Alpha	0.05
Tukey's multiple comparisons test	Mean Diff.	95.00% CI of diff.	Significant?	Summary	Adjusted P Value
Httex1Q16 vs. Httex1Q93	202227	122270 to 282184	Yes	****	<0.0001
Httex1Q16 vs. Httex1Q93;GS1	25141	-54816 to 105097	No	ns	0.8323
Httex1Q16 vs. Httex1; GS1	-57210	-137167 to 22747	No	ns	0.2355
Httex1Q93 vs. Httex1Q93;GS1	-177086	-258925 to -95248	Yes	****	<0.0001
Httex1Q93 vs. Httex1; GS1	-259437	-341275 to -177599	Yes	****	<0.0001
Httex1Q93;GS1 vs. Httex1; GS1	-82350	-164189 to -512.1	Yes	*	0.0481
Figure 2B
Motility Assay LARVAE
One-Way ANOVA
Number of families	1
Number of comparisons per family	6
Alpha	0.05
Tukey's multiple comparisons test	Mean Diff.	95.00% CI of diff.	Significant?	Summary	Adjusted P Value
Httex1-Q16 vs. Httex1-Q93;GFP	6.6	4.647 to 8.553	Yes	****	<0.0001
Httex1-Q16 vs. Httex1-Q93;GS1	-0.64	-2.593 to 1.313	No	ns	0.827
Httex1-Q16 vs. GS1;GFP	0.96	-0.9933 to 2.913	No	ns	0.5747
Httex1-Q93;GFP vs. Httex1-Q93;GS1	-7.24	-9.193 to -5.287	Yes	****	<0.0001
Httex1-Q93;GFP vs. GS1;GFP	-5.64	-7.593 to -3.687	Yes	****	<0.0001
Httex1-Q93;GS1 vs. GS1;GFP	1.6	-0.3533 to 3.553	No	ns	0.1475
Figure 2G
Motility Assay ADULTS
One-Way ANOVA
Number of families	1
Number of comparisons per family	6
Alpha	0.05
Tukey's multiple comparisons test	Mean Diff.	95.00% CI of diff.	Significant?	Summary	Adjusted P Value
HttQ16 vs. HttQ93	52.57	28.67 to 76.46	Yes	****	<0.0001
HttQ16 vs. HttQ93-Gs1	27.16	3.272 to 51.05	Yes	*	0.0196
HttQ16 vs. Gs1-GFP	1.497	-22.39 to 25.39	No	ns	0.9984
HttQ93 vs. HttQ93-Gs1	-25.4	-49.29 to -1.512	Yes	*	0.0328
HttQ93 vs. Gs1-GFP	-51.07	-74.96 to -27.18	Yes	****	<0.0001
HttQ93-Gs1 vs. Gs1-GFP	-25.67	-49.56 to -1.775	Yes	*	0.0304
Figure 2H
Survival Assay ADULTS
One-Way ANOVA
Number of families	1
Number of comparisons per family	6
Alpha	0.05
Tukey's multiple comparisons test	Mean Diff.	95.00% CI of diff.	Significant?	Summary	Adjusted P Value
Httex1-Q16 vs. Httex1-Q93	55.79	29.85 to 81.73	Yes	****	<0.0001
Httex1-Q16 vs. Httex1-Q93-Gs1	28.07	2.126 to 54.01	Yes	*	0.0288
Httex1-Q16 vs. GS1-GFP	0	-25.94 to 25.94	No	ns	>0.9999
Httex1-Q93 vs. Httex1-Q93-Gs1	-27.72	-53.66 to -1.775	Yes	*	0.0317
Httex1-Q93 vs. GS1-GFP	-55.79	-81.73 to -29.85	Yes	****	<0.0001
Httex1-Q93-Gs1 vs. GS1-GFP	-28.07	-54.01 to -2.126	Yes	*	0.0288
Figure 4H
Motility Assay ADULTS
One-Way ANOVA
Number of families
Number of comparisons per family
Alpha	0.05
Tukey's multiple comparisons test	Mean Diff.	Significant	Summary	Adjusted P Value
Httex1-Q16 vs. Httex1-Q93,GFP	63.62	Yes	****	<0.0001
Httex1-Q16 vs. Httex1-Q93,GS1	42.41	Yes	***	0.0001
Httex1-Q16 vs. Httex1-Q93;GFP; Atg5i	74.23	Yes	****	<0.0001
Httex1-Q16 vs. Httex1-Q93,GS1;Atg5i	65.86	Yes	****	<0.0001
Httex1-Q16 vs. Httex1-Q93;GFP; Atg1i	76.41	Yes	****	<0.0001
Httex1-Q16 vs. Httex1-Q93,GS1; Atg1i	80.85	Yes	****	<0.0001
Httex1-Q16 vs. Atg1i;GFP	9.409	Yes	***	0.0001
Httex1-Q16 vs. Atg5i; GFP	13.22	Yes	****	<0.0001
Httex1-Q93,GFP vs. Httex1-Q93,GS1	-21.22	Yes	****	<0.0001
Httex1-Q93,GFP vs. Httex1-Q93;GFP; Atg5i	10.61	No	ns	0.2925
Httex1-Q93,GFP vs. Httex1-Q93,GS1;Atg5i	2.24	No	ns	0.9773
Httex1-Q93,GFP vs. Httex1-Q93;GFP; Atg1i	12.79	No	ns	0.2886
Httex1-Q93,GFP vs. Httex1-Q93,GS1; Atg1i	17.22	No	ns	0.1855
Httex1-Q93,GFP vs. Atg1i;GFP	-54.21	Yes	****	<0.0001
Httex1-Q93,GFP vs. Atg5i; GFP	-50.4	Yes	****	<0.0001
Httex1-Q93,GS1 vs. Httex1-Q93;GFP; Atg5i	31.83	Yes	****	<0.0001
Httex1-Q93,GS1 vs. Httex1-Q93,GS1;Atg5i	23.46	Yes	****	<0.0001
Httex1-Q93,GS1 vs. Httex1-Q93;GFP; Atg1i	34.01	Yes	***	0.0002
Httex1-Q93,GS1 vs. Httex1-Q93,GS1; Atg1i	38.44	Yes	***	0.0004
Httex1-Q93,GS1 vs. Atg1i;GFP	-33	Yes	**	0.0017
Httex1-Q93,GS1 vs. Atg5i; GFP	-29.18	Yes	**	0.0019
Httex1-Q93;GFP; Atg5i vs. Httex1-Q93,GS1;Atg5i	-8.368	No	ns	0.1568
Httex1-Q93;GFP; Atg5i vs. Httex1-Q93;GFP; Atg1i	2.181	No	ns	0.7531
Httex1-Q93;GFP; Atg5i vs. Httex1-Q93,GS1; Atg1i	6.614	No	ns	0.6641
Httex1-Q93;GFP; Atg5i vs. Atg1i;GFP	-64.82	Yes	****	<0.0001
Httex1-Q93;GFP; Atg5i vs. Atg5i; GFP	-61.01	Yes	****	<0.0001
Httex1-Q93,GS1;Atg5i vs. Httex1-Q93;GFP; Atg1i	10.55	No	ns	0.1896
Httex1-Q93,GS1;Atg5i vs. Httex1-Q93,GS1; Atg1i	14.98	No	ns	0.2135
Httex1-Q93,GS1;Atg5i vs. Atg1i;GFP	-56.45	Yes	****	<0.0001
Httex1-Q93,GS1;Atg5i vs. Atg5i; GFP	-52.64	Yes	****	<0.0001
Httex1-Q93;GFP; Atg1i vs. Httex1-Q93,GS1; Atg1i	4.433	No	ns	0.7756
Httex1-Q93;GFP; Atg1i vs. Atg1i;GFP	-67	Yes	****	<0.0001
Httex1-Q93;GFP; Atg1i vs. Atg5i; GFP	-63.19	Yes	****	<0.0001
Httex1-Q93,GS1; Atg1i vs. Atg1i;GFP	-71.44	Yes	****	<0.0001
Httex1-Q93,GS1; Atg1i vs. Atg5i; GFP	-67.62	Yes	****	<0.0001
Atg1i;GFP vs. Atg5i; GFP	3.814	No	ns	0.3183

### Sheet: Supplementary
Supplementary Fig 5A
Males survival
One-Way ANOVA
Number of families	1
Number of comparisons per family	6
Alpha	0.05
Tukey's multiple comparisons test	Mean Diff.	Significant?	Summary	Adjusted P Value
Httex1-Q16 vs. Httex1-Q93	51.85	Yes	****	<0.0001
Httex1-Q16 vs. Httex1-Q93,GS1	41.03	Yes	****	<0.0001
Httex1-Q16 vs. GS1,GFP	0	No	ns	>0.9999
Httex1-Q93 vs. Httex1-Q93,GS1	-10.83	No	ns	0.6735
Httex1-Q93 vs. GS1,GFP	-51.85	Yes	****	<0.0001
Httex1-Q93,GS1 vs. GS1,GFP	-41.03	Yes	***	0.0001
Supplementary Fig 5B
Males motility
One-Way ANOVA
Number of families	1
Number of comparisons per family	6
Alpha	0.05
Tukey's multiple comparisons test	Mean Diff.	Significant?	Summary	Adjusted P Value
Httex1-Q16 vs. Httex1-Q93	51.96	Yes	****	<0.0001
Httex1-Q16 vs. Httex1-Q93,GS1	48.97	Yes	****	<0.0001
Httex1-Q16 vs. GS1;GFP	0.6814	No	ns	0.9996
Httex1-Q93 vs. Httex1-Q93,GS1	-2.984	No	ns	0.9873
Httex1-Q93 vs. GS1;GFP	-51.27	Yes	****	<0.0001
Httex1-Q93,GS1 vs. GS1;GFP	-48.29	Yes	****	<0.0001
Supplementary Fig 6
Females climbing
One-Way ANOVA
Number of families	1
Number of comparisons per family	6
Alpha	0.05
Tukey's multiple comparisons test	Mean Diff.	Significant?	Summary	Adjusted P Value
Httex1-Q16 vs. Httex1-Q93	63.93	Yes	****	<0.0001
Httex1-Q16 vs. Httex1-GS1 (1)	36.04	Yes	**	0.0013
Httex1-Q16 vs. Httex1-GS1 (3)	30.12	Yes	**	0.0019
Httex1-Q16 vs. Httex1-GS1 (4)	37.23	Yes	**	0.0012
Httex1-Q93 vs. Httex1-GS1 (1)	-27.88	Yes	**	0.0029
Httex1-Q93 vs. Httex1-GS1 (3)	-33.81	Yes	***	0.0003
Httex1-Q93 vs. Httex1-GS1 (4)	-26.7	Yes	***	0.001
Httex1-GS1 (1) vs. Httex1-GS1 (3)	-5.921	Yes	*	0.0452
Httex1-GS1 (1) vs. Httex1-GS1 (4)	1.186	No	ns	0.9349
Httex1-GS1 (3) vs. Httex1-GS1 (4)	7.107	Yes	*	0.0445
